# Phylogenetic Dependence and Effective Information in Species-Level Model Evaluation

**DOI:** 10.64898/2026.05.22.727088

**Authors:** Rui Huang, Bin Qi, Deng-Ke Niu

**Author notes:** Correspondence to be sent to: Deng-Ke Niu, College of Life Sciences, Beijing Normal University, Beijing, 100875, China.

## Abstract

Species are widely treated as independent sampling units in comparative analyses, yet shared evolutionary history induces structured dependence that can substantially reduce the amount of independent information available for statistical evaluation and inference. This mismatch between nominal species richness and effective information content can lead to overestimation of statistical precision in species-level analyses. Here, we develop a general framework for quantifying effective information under phylogenetic dependence. We define evaluation subsets embedded within a shared phylogenetic covariance structure and introduce two complementary measures. The first, MIESS (mean-based independence-equivalent sample size), quantifies the amount of independent information available for estimating aggregate quantities under a specified phylogenetic correlation structure, derived from generalized least-squares variance principles. The second, PIESS (prediction-metric-based independence-equivalent sample size), extends this idea to predictive evaluation by mapping uncertainty in standard performance metrics (RMSE, MAE, and *R*²) onto an independence-equivalent sample size scale via calibration against independent-sample benchmarks. We evaluate this framework using empirical mammalian phylogenies (Cricetidae) and idealized tree topologies representing contrasting phylogenetic structures. Across these systems, and under standard models of trait evolution including Brownian motion (BM), Ornstein–Uhlenbeck (OU), and Early-Burst (EB) processes, we compare subsets constructed under phylogenetically dispersed, clustered, and random sampling schemes. Across all settings, dispersed subsets reduce redundancy relative to clustered subsets but do not eliminate dependence-induced information loss. For example, under the *λ*-transformed BM analysis, the dispersed 64-species subset yielded *R*²-based PIESS values well below the nominal size under moderate to strong phylogenetic signal (14.59 at *λ* = 1.00, increasing to 31.96 at λ = 0.50). The resulting loss arises from residual phylogenetic covariance and is robust across evolutionary regimes and sampling fractions. These results indicate that nominal species counts can substantially overestimate independent information in species-level evaluation contexts, and that accounting for phylogenetic dependence is essential for interpreting statistical precision, comparing predictive performance, and designing evaluation protocols in comparative biological analyses.
