## Supplementary material for "Phylogenetic Dependence and Effective Information in Species-Level Model Evaluation": Table S1

### Sheet: TableS1
Supplementary Table S1. Species membership in the Cricetidae nested empirical candidate pools.
Latin.name	C512	C256	C128	C64	C32	Dispersed	Clustered
Abrothrix andinus	Yes	No	No	No	No	No	No
Abrothrix hershkovitzi	Yes	No	No	No	No	No	No
Abrothrix illuteus	Yes	Yes	No	No	No	No	No
Abrothrix jelskii	Yes	No	No	No	No	No	No
Abrothrix lanosus	Yes	Yes	No	No	No	No	No
Abrothrix longipilis	Yes	Yes	Yes	Yes	No	No	No
Abrothrix markhami	Yes	Yes	No	No	No	No	No
Abrothrix olivaceus	Yes	Yes	Yes	No	No	No	No
Abrothrix sanborni	Yes	Yes	Yes	Yes	No	No	No
Aegialomys galapagoensis	Yes	Yes	Yes	Yes	No	No	No
Aegialomys xanthaeolus	Yes	No	No	No	No	No	No
Aepeomys lugens	Yes	Yes	Yes	No	No	Yes	No
Akodon aerosus	Yes	No	No	No	No	No	No
Akodon affinis	Yes	No	No	No	No	No	No
Akodon albiventer	Yes	No	No	No	No	Yes	No
Akodon azarae	Yes	Yes	Yes	Yes	No	No	No
Akodon boliviensis	Yes	Yes	No	No	No	No	No
Akodon budini	Yes	No	No	No	No	No	No
Akodon cursor	Yes	Yes	Yes	No	No	No	No
Akodon dayi	Yes	Yes	Yes	No	No	No	No
Akodon dolores	Yes	No	No	No	No	No	No
Akodon fumeus	Yes	No	No	No	No	No	No
Akodon iniscatus	Yes	Yes	Yes	Yes	Yes	No	No
Akodon juninensis	Yes	Yes	Yes	Yes	No	No	No
Akodon kofordi	Yes	Yes	No	No	No	No	No
Akodon latebricola	Yes	No	No	No	No	Yes	No
Akodon lindberghi	Yes	No	No	No	No	No	No
Akodon lutescens	Yes	Yes	Yes	No	No	No	No
Akodon mimus	Yes	Yes	No	No	No	No	No
Akodon molinae	Yes	No	No	No	No	No	No
Akodon mollis	Yes	No	No	No	No	No	No
Akodon montensis	Yes	Yes	Yes	Yes	Yes	No	No
Akodon mystax	Yes	No	No	No	No	No	No
Akodon orophilus	Yes	Yes	No	No	No	No	No
Akodon paranaensis	Yes	No	No	No	No	No	No
Akodon philipmyersi	Yes	Yes	No	No	No	No	No
Akodon polopi	Yes	Yes	No	No	No	No	No
Akodon reigi	Yes	No	No	No	No	No	No
Akodon serrensis	Yes	Yes	No	No	No	No	No
Akodon siberiae	Yes	Yes	No	No	No	No	No
Akodon simulator	Yes	No	No	No	No	No	No
Akodon spegazzinii	Yes	Yes	No	No	No	No	No
Akodon subfuscus	Yes	Yes	Yes	No	No	No	No
Akodon sylvanus	Yes	Yes	Yes	Yes	No	No	No
Akodon toba	Yes	No	No	No	No	No	No
Akodon torques	Yes	Yes	Yes	No	No	No	No
Akodon varius	Yes	No	No	No	No	No	No
Allocricetulus eversmanni	Yes	Yes	No	No	No	No	No
Alticola albicaudus	Yes	No	No	No	No	No	No
Alticola argentatus	Yes	No	No	No	No	No	No
Alticola barakshin	Yes	Yes	No	No	No	No	No
Alticola lemminus	Yes	Yes	No	No	No	No	No
Alticola macrotis	Yes	Yes	No	No	No	Yes	No
Alticola montosa	Yes	Yes	No	No	No	No	No
Alticola olchonensis	Yes	Yes	No	No	No	No	No
Alticola semicanus	Yes	Yes	Yes	No	No	No	No
Alticola stoliczkanus	Yes	No	No	No	No	No	No
Alticola strelzowi	Yes	Yes	No	No	No	No	No
Alticola tuvinicus	Yes	No	No	No	No	No	No
Amphinectomys savamis	Yes	Yes	Yes	No	No	No	No
Andalgalomys olrogi	Yes	No	No	No	No	No	No
Andalgalomys pearsoni	Yes	Yes	No	No	No	Yes	No
Andinomys edax	Yes	Yes	No	No	No	No	No
Arborimus albipes	Yes	Yes	Yes	Yes	No	No	No
Arborimus longicaudus	Yes	Yes	No	No	No	No	No
Arborimus pomo	Yes	No	No	No	No	No	No
Arvicola amphibius	Yes	No	No	No	No	No	No
Arvicola sapidus	Yes	No	No	No	No	No	No
Arvicola scherman	Yes	No	No	No	No	No	No
Auliscomys boliviensis	Yes	No	No	No	No	No	No
Auliscomys pictus	Yes	No	No	No	No	No	No
Auliscomys sublimis	Yes	Yes	Yes	Yes	No	No	No
Baiomys musculus	Yes	Yes	Yes	Yes	Yes	No	No
Baiomys taylori	Yes	No	No	No	No	Yes	No
Bibimys chacoensis	Yes	Yes	No	No	No	No	No
Bibimys labiosus	Yes	Yes	Yes	No	No	Yes	No
Blanfordimys afghanus	Yes	Yes	No	No	No	No	Yes
Blanfordimys bucharensis	Yes	No	No	No	No	No	Yes
Blanfordimys juldaschi	Yes	No	No	No	No	No	Yes
Blarinomys breviceps	Yes	No	No	No	No	No	No
Brucepattersonius igniventris	Yes	Yes	No	No	No	No	No
Brucepattersonius iheringi	Yes	Yes	Yes	Yes	No	No	No
Brucepattersonius soricinus	Yes	No	No	No	No	No	No
Calassomys apicalis	Yes	No	No	No	No	Yes	No
Calomys callosus	Yes	Yes	No	No	No	No	No
Calomys cerqueirai	Yes	Yes	No	No	No	No	No
Calomys expulsus	Yes	Yes	Yes	Yes	Yes	No	No
Calomys fecundus	Yes	Yes	No	No	No	No	No
Calomys hummelincki	Yes	No	No	No	No	No	No
Calomys laucha	Yes	Yes	Yes	No	No	No	No
Calomys lepidus	Yes	No	No	No	No	No	No
Calomys musculinus	Yes	Yes	No	No	No	No	No
Calomys sorellus	Yes	No	No	No	No	No	No
Calomys tener	Yes	No	No	No	No	No	No
Calomys tocantinsi	Yes	No	No	No	No	Yes	No
Calomys venustus	Yes	No	No	No	No	No	No
Caryomys eva	Yes	No	No	No	No	No	No
Caryomys inez	Yes	Yes	No	No	No	No	No
Cerradomys akroai	Yes	No	No	No	No	No	No
Cerradomys goytaca	Yes	No	No	No	No	No	No
Cerradomys langguthi	Yes	No	No	No	No	No	No
Cerradomys maracajuensis	Yes	Yes	Yes	Yes	No	No	No
Cerradomys marinhus	Yes	No	No	No	No	No	No
Cerradomys scotti	Yes	Yes	No	No	No	No	No
Cerradomys subflavus	Yes	No	No	No	No	No	No
Cerradomys vivoi	Yes	No	No	No	No	Yes	No
Chelemys macronyx	Yes	No	No	No	No	No	No
Chelemys megalonyx	Yes	Yes	No	No	No	No	No
Chilomys instans	Yes	Yes	Yes	Yes	No	No	No
Chionomys gud	Yes	No	No	No	No	No	No
Chionomys nivalis	Yes	No	No	No	No	No	No
Chionomys roberti	Yes	Yes	Yes	Yes	Yes	No	No
Cricetulus barabensis	Yes	Yes	Yes	No	No	No	No
Cricetulus kamensis	Yes	No	No	No	No	Yes	No
Cricetulus longicaudatus	Yes	Yes	Yes	No	No	Yes	No
Cricetulus migratorius	Yes	Yes	No	No	No	No	No
Cricetus cricetus	Yes	No	No	No	No	No	No
Delomys altimontanus	Yes	No	No	No	No	Yes	No
Delomys collinus	Yes	No	No	No	No	No	No
Delomys dorsalis	Yes	No	No	No	No	No	No
Delomys sublineatus	Yes	Yes	No	No	No	No	No
Deltamys kempi	Yes	Yes	No	No	No	No	No
Dicrostonyx groenlandicus	Yes	No	No	No	No	No	No
Dicrostonyx hudsonius	Yes	Yes	No	No	No	No	No
Dicrostonyx richardsoni	Yes	No	No	No	No	No	No
Dicrostonyx torquatus	Yes	Yes	No	No	No	Yes	No
Dinaromys bogdanovi	Yes	Yes	Yes	No	No	No	No
Drymoreomys albimaculatus	Yes	Yes	Yes	No	No	No	No
Eligmodontia bolsonensis	Yes	Yes	Yes	Yes	Yes	No	No
Eligmodontia dunaris	Yes	Yes	No	No	No	Yes	No
Eligmodontia hirtipes	Yes	No	No	No	No	No	No
Eligmodontia moreni	Yes	Yes	No	No	No	No	No
Eligmodontia morgani	Yes	No	No	No	No	No	No
Eligmodontia puerulus	Yes	No	No	No	No	No	No
Eligmodontia typus	Yes	No	No	No	No	No	No
Ellobius fuscocapillus	Yes	Yes	No	No	No	No	No
Ellobius talpinus	Yes	Yes	Yes	No	No	No	No
Ellobius tancrei	Yes	No	No	No	No	Yes	No
Eolagurus luteus	Yes	Yes	Yes	No	No	No	No
Eothenomys cachinus	Yes	No	No	No	No	No	No
Eothenomys chinensis	Yes	No	No	No	No	No	No
Eothenomys custos	Yes	Yes	Yes	No	No	No	No
Eothenomys melanogaster	Yes	Yes	Yes	No	No	No	No
Eothenomys miletus	Yes	Yes	Yes	No	No	No	No
Eothenomys olitor	Yes	Yes	No	No	No	No	No
Eothenomys proditor	Yes	Yes	No	No	No	No	No
Eothenomys wardi	Yes	No	No	No	No	No	No
Eremoryzomys polius	Yes	No	No	No	No	Yes	No
Euneomys chinchilloides	Yes	Yes	Yes	No	No	No	No
Euneomys mordax	Yes	No	No	No	No	Yes	No
Euryoryzomys emmonsae	No	No	No	No	No	No	No
Euryoryzomys lamia	Yes	Yes	No	No	No	No	No
Euryoryzomys macconnelli	No	No	No	No	No	No	No
Euryoryzomys nitidus	Yes	Yes	No	No	No	No	No
Euryoryzomys russatus	Yes	No	No	No	No	No	No
Galenomys garleppi	Yes	No	No	No	No	Yes	No
Geoxus valdivianus	Yes	Yes	No	No	No	No	No
Graomys centralis	Yes	No	No	No	No	No	No
Graomys domorum	Yes	No	No	No	No	No	No
Graomys griseoflavus	Yes	No	No	No	No	No	No
Habromys chinanteco	Yes	No	No	No	No	No	No
Habromys delicatulus	Yes	No	No	No	No	No	No
Habromys ixtlani	Yes	No	No	No	No	No	No
Habromys lepturus	Yes	No	No	No	No	No	No
Habromys lophurus	Yes	No	No	No	No	No	No
Habromys simulatus	Yes	No	No	No	No	Yes	No
Handleyomys alfaroi	Yes	Yes	Yes	Yes	Yes	No	No
Handleyomys chapmani	Yes	Yes	No	No	No	No	No
Handleyomys guerrerensis	Yes	No	No	No	No	No	No
Handleyomys intectus	Yes	No	No	No	No	No	No
Handleyomys melanotis	Yes	No	No	No	No	No	No
Handleyomys rostratus	Yes	No	No	No	No	Yes	No
Handleyomys saturatior	Yes	Yes	Yes	No	No	No	No
Hodomys alleni	Yes	No	No	No	No	Yes	No
Holochilus brasiliensis	Yes	No	No	No	No	Yes	No
Holochilus chacarius	Yes	Yes	No	No	No	No	No
Holochilus sciureus	Yes	No	No	No	No	No	No
Hylaeamys acritus	Yes	Yes	No	No	No	No	No
Hylaeamys laticeps	Yes	No	No	No	No	No	No
Hylaeamys megacephalus	Yes	Yes	Yes	Yes	No	No	No
Hylaeamys perenensis	Yes	No	No	No	No	No	No
Hylaeamys yunganus	Yes	Yes	Yes	No	No	No	No
Irenomys tarsalis	Yes	Yes	No	No	No	Yes	No
Isthmomys pirrensis	Yes	No	No	No	No	Yes	No
Juliomys ossitenuis	Yes	Yes	No	No	No	Yes	No
Juliomys pictipes	Yes	Yes	Yes	No	No	No	No
Juliomys rimofrons	Yes	Yes	Yes	No	No	No	No
Juscelinomys huanchacae	Yes	Yes	Yes	Yes	No	No	No
Kunsia tomentosus	Yes	Yes	Yes	No	No	No	No
Lagurus lagurus	Yes	Yes	Yes	Yes	No	Yes	No
Lasiopodomys brandtii	Yes	No	No	No	No	No	Yes
Lasiopodomys mandarinus	Yes	No	No	No	No	No	Yes
Lemmus amurensis	Yes	Yes	Yes	Yes	Yes	No	No
Lemmus lemmus	Yes	No	No	No	No	No	No
Lemmus sibiricus	Yes	Yes	Yes	Yes	No	No	No
Lemmus trimucronatus	Yes	No	No	No	No	Yes	No
Lenoxus apicalis	Yes	Yes	Yes	No	No	No	No
Loxodontomys micropus	Yes	Yes	No	No	No	No	No
Lundomys molitor	Yes	No	No	No	No	No	No
Megadontomys cryophilus	Yes	No	No	No	No	No	No
Megadontomys nelsoni	Yes	Yes	Yes	No	No	No	No
Megadontomys thomasi	Yes	No	No	No	No	No	No
Melanomys caliginosus	Yes	Yes	Yes	No	No	No	No
Mesocricetus auratus	Yes	No	No	No	No	No	No
Mesocricetus brandti	Yes	No	No	No	No	No	No
Mesocricetus newtoni	Yes	Yes	Yes	Yes	No	Yes	No
Mesocricetus raddei	Yes	No	No	No	No	No	No
Microakodontomys transitorius	No	No	No	No	No	No	No
Microryzomys minutus	Yes	Yes	No	No	No	No	No
Microtus abbreviatus	Yes	No	No	No	No	No	Yes
Microtus agrestis	Yes	No	No	No	No	No	Yes
Microtus anatolicus	Yes	Yes	Yes	Yes	No	No	Yes
Microtus arvalis	Yes	No	No	No	No	No	Yes
Microtus bavaricus	Yes	No	No	No	No	No	Yes
Microtus cabrerae	Yes	No	No	No	No	No	Yes
Microtus californicus	Yes	No	No	No	No	No	Yes
Microtus canicaudus	Yes	No	No	No	No	No	Yes
Microtus chrotorrhinus	Yes	No	No	No	No	No	Yes
Microtus clarkei	Yes	No	No	No	No	No	Yes
Microtus daghestanicus	Yes	No	No	No	No	No	Yes
Microtus dogramacii	Yes	Yes	Yes	Yes	No	No	Yes
Microtus duodecimcostatus	Yes	No	No	No	No	No	Yes
Microtus felteni	Yes	No	No	No	No	No	Yes
Microtus fortis	Yes	Yes	No	No	No	No	Yes
Microtus gerbei	Yes	Yes	No	No	No	No	Yes
Microtus guatemalensis	Yes	No	No	No	No	No	Yes
Microtus guentheri	Yes	Yes	No	No	No	No	Yes
Microtus ilaeus	Yes	Yes	Yes	Yes	No	No	Yes
Microtus irani	Yes	No	No	No	No	No	Yes
Microtus kikuchii	Yes	Yes	No	No	No	Yes	No
Microtus levis	Yes	Yes	Yes	No	No	No	Yes
Microtus liechtensteini	Yes	No	No	No	No	No	Yes
Microtus limnophilus	Yes	No	No	No	No	No	Yes
Microtus longicaudus	Yes	Yes	No	No	No	No	Yes
Microtus lusitanicus	Yes	Yes	Yes	Yes	Yes	No	Yes
Microtus majori	Yes	Yes	No	No	No	No	Yes
Microtus maximowiczii	Yes	No	No	No	No	No	Yes
Microtus middendorffii	Yes	Yes	Yes	No	No	No	Yes
Microtus miurus	Yes	Yes	Yes	Yes	No	No	Yes
Microtus mongolicus	Yes	No	No	No	No	No	Yes
Microtus montanus	Yes	Yes	Yes	No	No	No	Yes
Microtus montebelli	Yes	No	No	No	No	No	No
Microtus multiplex	Yes	Yes	No	No	No	No	Yes
Microtus oaxacensis	Yes	Yes	No	No	No	No	Yes
Microtus ochrogaster	Yes	No	No	No	No	No	Yes
Microtus oeconomus	Yes	Yes	No	No	No	No	Yes
Microtus oregoni	Yes	No	No	No	No	No	Yes
Microtus paradoxus	Yes	Yes	No	No	No	No	Yes
Microtus pennsylvanicus	Yes	No	No	No	No	No	Yes
Microtus pinetorum	Yes	Yes	Yes	No	No	No	Yes
Microtus quasiater	Yes	Yes	No	No	No	No	Yes
Microtus richardsoni	Yes	Yes	No	No	No	No	Yes
Microtus sachalinensis	Yes	Yes	Yes	Yes	No	No	Yes
Microtus savii	Yes	Yes	No	No	No	No	Yes
Microtus schelkovnikovi	Yes	Yes	No	No	No	No	Yes
Microtus schidlovskii	Yes	No	No	No	No	No	Yes
Microtus socialis	Yes	Yes	Yes	Yes	Yes	No	Yes
Microtus subterraneus	Yes	Yes	No	No	No	No	Yes
Microtus tatricus	Yes	Yes	Yes	No	No	No	Yes
Microtus thomasi	Yes	Yes	Yes	Yes	Yes	No	Yes
Microtus townsendii	Yes	Yes	No	No	No	No	Yes
Microtus transcaspicus	Yes	No	No	No	No	No	Yes
Microtus umbrosus	Yes	Yes	Yes	Yes	Yes	No	Yes
Microtus xanthognathus	Yes	Yes	No	No	No	No	Yes
Mindomys hammondi	Yes	No	No	No	No	Yes	No
Myodes andersoni	Yes	No	No	No	No	No	No
Myodes californicus	Yes	No	No	No	No	No	No
Myodes centralis	Yes	Yes	Yes	Yes	No	No	No
Myodes gapperi	Yes	No	No	No	No	No	No
Myodes glareolus	Yes	No	No	No	No	No	No
Myodes regulus	Yes	No	No	No	No	No	No
Myodes rex	Yes	No	No	No	No	No	No
Myodes rufocanus	Yes	Yes	No	No	No	No	No
Myodes rutilus	Yes	Yes	Yes	No	No	No	No
Myodes smithii	Yes	Yes	Yes	No	No	No	No
Myopus schisticolor	Yes	Yes	Yes	No	No	No	No
Neacomys dubosti	Yes	No	No	No	No	No	No
Neacomys guianae	Yes	Yes	No	No	No	No	No
Neacomys minutus	Yes	No	No	No	No	Yes	No
Neacomys musseri	Yes	No	No	No	No	No	No
Neacomys paracou	Yes	Yes	No	No	No	No	No
Neacomys spinosus	Yes	Yes	Yes	Yes	Yes	No	No
Necromys amoenus	Yes	No	No	No	No	No	No
Necromys lactens	Yes	Yes	Yes	Yes	No	No	No
Necromys lasiurus	Yes	No	No	No	No	No	No
Necromys lenguarum	Yes	Yes	Yes	Yes	Yes	No	No
Necromys obscurus	Yes	Yes	No	No	No	No	No
Necromys temchuki	Yes	Yes	No	No	No	No	No
Necromys urichi	Yes	No	No	No	No	No	No
Nectomys apicalis	Yes	Yes	No	No	No	No	No
Nectomys squamipes	Yes	Yes	No	No	No	No	No
Neodon fuscus	Yes	Yes	No	No	No	No	Yes
Neodon irene	Yes	No	No	No	No	No	Yes
Neodon leucurus	Yes	Yes	Yes	No	No	No	Yes
Neodon linzhiensis	Yes	Yes	Yes	Yes	Yes	No	Yes
Neodon sikimensis	Yes	No	No	No	No	No	Yes
Neofiber alleni	Yes	Yes	Yes	Yes	No	No	No
Neotoma albigula	Yes	No	No	No	No	No	No
Neotoma angustapalata	Yes	Yes	No	No	No	No	No
Neotoma bryanti	Yes	Yes	No	No	No	No	No
Neotoma cinerea	Yes	Yes	Yes	Yes	No	No	No
Neotoma devia	Yes	No	No	No	No	No	No
Neotoma floridana	Yes	No	No	No	No	No	No
Neotoma fuscipes	No	No	No	No	No	No	No
Neotoma goldmani	Yes	No	No	No	No	No	No
Neotoma lepida	Yes	No	No	No	No	No	No
Neotoma leucodon	Yes	No	No	No	No	No	No
Neotoma macrotis	Yes	No	No	No	No	No	No
Neotoma magister	Yes	Yes	No	No	No	No	No
Neotoma mexicana	Yes	Yes	Yes	No	No	Yes	No
Neotoma micropus	Yes	Yes	No	No	No	No	No
Neotoma stephensi	Yes	No	No	No	No	No	No
Neotomodon alstoni	Yes	No	No	No	No	No	No
Neotomys ebriosus	Yes	No	No	No	No	Yes	No
Nephelomys albigularis	Yes	Yes	Yes	No	No	No	No
Nephelomys keaysi	Yes	Yes	No	No	No	No	No
Nephelomys levipes	Yes	Yes	Yes	Yes	No	No	No
Nesoryzomys fernandinae	Yes	Yes	No	No	No	No	No
Nesoryzomys narboroughi	Yes	Yes	No	No	No	No	No
Nesoryzomys swarthi	Yes	Yes	Yes	Yes	Yes	No	No
Neusticomys monticolus	Yes	No	No	No	No	Yes	No
Notiomys edwardsii	Yes	Yes	Yes	No	No	Yes	No
Nyctomys sumichrasti	Yes	No	No	No	No	Yes	No
Ochrotomys nuttalli	Yes	No	No	No	No	Yes	No
Oecomys auyantepui	No	No	No	No	No	No	No
Oecomys bicolor	Yes	No	No	No	No	No	No
Oecomys catherinae	No	No	No	No	No	No	No
Oecomys cleberi	Yes	Yes	No	No	No	No	No
Oecomys concolor	Yes	No	No	No	No	No	No
Oecomys mamorae	No	No	No	No	No	No	No
Oecomys paricola	Yes	No	No	No	No	Yes	No
Oecomys rex	Yes	No	No	No	No	No	No
Oecomys roberti	Yes	No	No	No	No	No	No
Oecomys rutilus	Yes	No	No	No	No	No	No
Oecomys superans	Yes	No	No	No	No	No	No
Oecomys trinitatis	No	No	No	No	No	No	No
Oligoryzomys andinus	No	No	No	No	No	No	No
Oligoryzomys brendae	Yes	No	No	No	No	No	No
Oligoryzomys chacoensis	Yes	No	No	No	No	Yes	No
Oligoryzomys delticola	Yes	Yes	No	No	No	No	No
Oligoryzomys destructor	Yes	Yes	Yes	Yes	Yes	No	No
Oligoryzomys eliurus	Yes	Yes	No	No	No	No	No
Oligoryzomys flavescens	Yes	No	No	No	No	No	No
Oligoryzomys fornesi	No	No	No	No	No	No	No
Oligoryzomys fulvescens	Yes	No	No	No	No	No	No
Oligoryzomys longicaudatus	Yes	Yes	No	No	No	No	No
Oligoryzomys magellanicus	Yes	Yes	Yes	No	No	No	No
Oligoryzomys microtis	Yes	No	No	No	No	No	No
Oligoryzomys moojeni	Yes	Yes	Yes	No	No	No	No
Oligoryzomys nigripes	Yes	Yes	Yes	Yes	No	No	No
Oligoryzomys rupestris	Yes	Yes	Yes	Yes	Yes	No	No
Oligoryzomys stramineus	Yes	Yes	Yes	No	No	No	No
Oligoryzomys vegetus	Yes	No	No	No	No	No	No
Ondatra zibethicus	Yes	No	No	No	No	Yes	No
Onychomys arenicola	Yes	No	No	No	No	No	No
Onychomys leucogaster	Yes	No	No	No	No	Yes	No
Onychomys torridus	Yes	Yes	No	No	No	No	No
Oreoryzomys balneator	Yes	No	No	No	No	No	No
Oryzomys couesi	Yes	Yes	Yes	No	No	No	No
Oryzomys palustris	Yes	No	No	No	No	No	No
Osgoodomys banderanus	Yes	Yes	Yes	No	No	No	No
Otonyctomys hatti	Yes	No	No	No	No	Yes	No
Ototylomys phyllotis	Yes	No	No	No	No	No	No
Oxymycterus amazonicus	Yes	No	No	No	No	No	No
Oxymycterus dasytrichus	Yes	Yes	Yes	No	No	No	No
Oxymycterus delator	Yes	No	No	No	No	No	No
Oxymycterus hiska	Yes	Yes	Yes	No	No	No	No
Oxymycterus josei	Yes	No	No	No	No	No	No
Oxymycterus nasutus	Yes	No	No	No	No	No	No
Oxymycterus paramensis	Yes	No	No	No	No	No	No
Oxymycterus quaestor	Yes	Yes	Yes	No	No	No	No
Oxymycterus rufus	Yes	No	No	No	No	Yes	No
Oxymycterus wayku	Yes	No	No	No	No	No	No
Paralomys gerbillus	Yes	Yes	Yes	Yes	Yes	No	No
Pearsonomys annectens	Yes	Yes	No	No	No	No	No
Peromyscus attwateri	Yes	Yes	No	No	No	No	No
Peromyscus aztecus	Yes	No	No	No	No	No	No
Peromyscus beatae	Yes	Yes	Yes	No	No	No	No
Peromyscus boylii	Yes	No	No	No	No	No	No
Peromyscus californicus	Yes	Yes	Yes	Yes	No	Yes	No
Peromyscus carletoni	Yes	Yes	No	No	No	No	No
Peromyscus crinitus	Yes	Yes	No	No	No	No	No
Peromyscus difficilis	Yes	No	No	No	No	No	No
Peromyscus eremicus	Yes	No	No	No	No	No	No
Peromyscus fraterculus	Yes	No	No	No	No	No	No
Peromyscus furvus	Yes	Yes	No	No	No	No	No
Peromyscus gossypinus	Yes	No	No	No	No	No	No
Peromyscus grandis	Yes	No	No	No	No	No	No
Peromyscus gratus	No	No	No	No	No	No	No
Peromyscus guatemalensis	Yes	Yes	Yes	No	No	No	No
Peromyscus gymnotis	Yes	No	No	No	No	No	No
Peromyscus hooperi	Yes	No	No	No	No	No	No
Peromyscus hylocetes	Yes	No	No	No	No	No	No
Peromyscus keeni	Yes	No	No	No	No	No	No
Peromyscus leucopus	Yes	No	No	No	No	No	No
Peromyscus levipes	Yes	No	No	No	No	No	No
Peromyscus madrensis	Yes	No	No	No	No	No	No
Peromyscus maniculatus	Yes	No	No	No	No	No	No
Peromyscus mayensis	Yes	No	No	No	No	No	No
Peromyscus megalops	Yes	Yes	No	No	No	No	No
Peromyscus melanocarpus	Yes	No	No	No	No	No	No
Peromyscus melanophrys	Yes	Yes	Yes	Yes	No	No	No
Peromyscus melanotis	Yes	No	No	No	No	No	No
Peromyscus mexicanus	Yes	Yes	No	No	No	No	No
Peromyscus nasutus	Yes	Yes	Yes	Yes	Yes	No	No
Peromyscus ochraventer	Yes	Yes	No	No	No	No	No
Peromyscus perfulvus	Yes	Yes	Yes	No	No	No	No
Peromyscus polionotus	Yes	Yes	Yes	Yes	Yes	No	No
Peromyscus sagax	Yes	Yes	Yes	Yes	Yes	No	No
Peromyscus schmidlyi	Yes	No	No	No	No	No	No
Peromyscus simulus	Yes	Yes	No	No	No	No	No
Peromyscus spicilegus	Yes	Yes	Yes	No	No	No	No
Peromyscus stephani	Yes	Yes	Yes	No	No	No	No
Peromyscus stirtoni	Yes	No	No	No	No	No	No
Peromyscus truei	Yes	No	No	No	No	No	No
Peromyscus winkelmanni	Yes	No	No	No	No	No	No
Peromyscus yucatanicus	Yes	Yes	No	No	No	No	No
Peromyscus zarhynchus	Yes	Yes	No	No	No	No	No
Phenacomys intermedius	Yes	No	No	No	No	Yes	No
Phenacomys ungava	Yes	No	No	No	No	No	No
Phodopus campbelli	Yes	No	No	No	No	No	No
Phodopus roborovskii	Yes	No	No	No	No	Yes	No
Phodopus sungorus	Yes	Yes	Yes	Yes	Yes	Yes	No
Phyllotis alisosiensis	No	No	No	No	No	No	No
Phyllotis amicus	Yes	No	No	No	No	No	No
Phyllotis andium	Yes	No	No	No	No	No	No
Phyllotis anitae	Yes	Yes	No	No	No	No	No
Phyllotis bonariensis	Yes	No	No	No	No	No	No
Phyllotis caprinus	Yes	Yes	No	No	No	No	No
Phyllotis darwini	Yes	Yes	No	No	No	No	No
Phyllotis limatus	Yes	No	No	No	No	No	No
Phyllotis magister	Yes	No	No	No	No	No	No
Phyllotis osilae	Yes	No	No	No	No	No	No
Phyllotis wolffsohni	Yes	No	No	No	No	No	No
Phyllotis xanthopygus	Yes	Yes	No	No	No	No	No
Podomys floridanus	Yes	Yes	No	No	No	No	No
Podoxymys roraimae	Yes	Yes	No	No	No	No	No
Proedromys bedfordi	Yes	Yes	Yes	Yes	Yes	No	No
Proedromys liangshanensis	Yes	Yes	Yes	No	No	No	No
Prometheomys schaposchnikowi	Yes	Yes	No	No	No	Yes	No
Pseudoryzomys simplex	Yes	Yes	Yes	Yes	No	No	No
Punomys kofordi	Yes	No	No	No	No	Yes	No
Reithrodontomys bakeri	Yes	No	No	No	No	No	No
Reithrodontomys brevirostris	No	No	No	No	No	No	No
Reithrodontomys chrysopsis	Yes	Yes	Yes	No	No	No	No
Reithrodontomys creper	Yes	No	No	No	No	No	No
Reithrodontomys darienensis	Yes	Yes	No	No	No	No	No
Reithrodontomys fulvescens	Yes	No	No	No	No	No	No
Reithrodontomys gracilis	Yes	Yes	Yes	Yes	Yes	No	No
Reithrodontomys hirsutus	Yes	Yes	Yes	Yes	Yes	Yes	No
Reithrodontomys humulis	Yes	No	No	No	No	No	No
Reithrodontomys megalotis	Yes	Yes	Yes	No	No	No	No
Reithrodontomys mexicanus	Yes	No	No	No	No	No	No
Reithrodontomys microdon	Yes	Yes	No	No	No	No	No
Reithrodontomys montanus	Yes	Yes	Yes	No	No	No	No
Reithrodontomys raviventris	Yes	Yes	No	No	No	No	No
Reithrodontomys spectabilis	Yes	Yes	No	No	No	No	No
Reithrodontomys sumichrasti	Yes	Yes	Yes	No	No	No	No
Reithrodontomys tenuirostris	Yes	No	No	No	No	No	No
Reithrodontomys zacatecae	Yes	No	No	No	No	No	No
Rhagomys longilingua	Yes	No	No	No	No	Yes	No
Rhagomys rufescens	Yes	No	No	No	No	Yes	No
Rheomys raptor	Yes	Yes	No	No	No	No	No
Rheomys thomasi	Yes	No	No	No	No	No	No
Rhipidomys cariri	Yes	No	No	No	No	No	No
Rhipidomys emiliae	Yes	Yes	No	No	No	No	No
Rhipidomys gardneri	Yes	No	No	No	No	No	No
Rhipidomys ipukensis	Yes	Yes	No	No	No	No	No
Rhipidomys itoan	Yes	Yes	Yes	No	No	No	No
Rhipidomys latimanus	Yes	Yes	Yes	Yes	Yes	No	No
Rhipidomys leucodactylus	Yes	No	No	No	No	Yes	No
Rhipidomys macconnelli	Yes	Yes	No	No	No	No	No
Rhipidomys macrurus	Yes	No	No	No	No	No	No
Rhipidomys mastacalis	Yes	Yes	No	No	No	No	No
Rhipidomys nitela	Yes	No	No	No	No	No	No
Rhipidomys tribei	Yes	No	No	No	No	No	No
Rhipidomys wetzeli	Yes	No	No	No	No	Yes	No
Salinomys delicatus	Yes	No	No	No	No	No	No
Scapteromys aquaticus	No	No	No	No	No	No	No
Scapteromys meridionalis	Yes	Yes	Yes	Yes	Yes	Yes	No
Scapteromys tumidus	Yes	Yes	No	No	No	No	No
Scolomys melanops	Yes	No	No	No	No	No	No
Scolomys ucayalensis	Yes	Yes	Yes	Yes	Yes	Yes	No
Scotinomys teguina	Yes	No	No	No	No	No	No
Scotinomys xerampelinus	Yes	No	No	No	No	Yes	No
Sigmodon alleni	Yes	Yes	No	No	No	No	No
Sigmodon alstoni	Yes	Yes	No	No	No	No	No
Sigmodon arizonae	Yes	No	No	No	No	No	No
Sigmodon fulviventer	Yes	No	No	No	No	No	No
Sigmodon hirsutus	Yes	Yes	Yes	No	No	No	No
Sigmodon hispidus	Yes	No	No	No	No	No	No
Sigmodon leucotis	Yes	No	No	No	No	Yes	No
Sigmodon mascotensis	Yes	Yes	Yes	Yes	Yes	No	No
Sigmodon ochrognathus	Yes	Yes	No	No	No	No	No
Sigmodon peruanus	Yes	No	No	No	No	No	No
Sigmodon toltecus	Yes	No	No	No	No	No	No
Sigmodontomys alfari	Yes	Yes	No	No	No	No	No
Sigmodontomys aphrastus	Yes	No	No	No	No	No	No
Sooretamys angouya	Yes	No	No	No	No	No	No
Synaptomys borealis	Yes	No	No	No	No	No	No
Synaptomys cooperi	Yes	Yes	No	No	No	No	No
Tapecomys primus	Yes	No	No	No	No	No	No
Thalpomys cerradensis	Yes	No	No	No	No	No	No
Thalpomys lasiotis	Yes	No	No	No	No	No	No
Thaptomys nigrita	Yes	Yes	No	No	No	No	No
Thomasomys andersoni	Yes	Yes	No	No	No	No	No
Thomasomys aureus	No	No	No	No	No	No	No
Thomasomys baeops	Yes	No	No	No	No	No	No
Thomasomys caudivarius	Yes	No	No	No	No	No	No
Thomasomys cinnameus	Yes	Yes	Yes	Yes	Yes	No	No
Thomasomys daphne	No	No	No	No	No	No	No
Thomasomys erro	Yes	Yes	No	No	No	No	No
Thomasomys gracilis	Yes	Yes	Yes	No	No	No	No
Thomasomys ischyrus	Yes	Yes	No	No	No	No	No
Thomasomys ladewi	Yes	Yes	No	No	No	No	No
Thomasomys notatus	Yes	No	No	No	No	Yes	No
Thomasomys oreas	Yes	No	No	No	No	No	No
Transandinomys bolivaris	Yes	No	No	No	No	No	No
Transandinomys talamancae	Yes	Yes	Yes	No	No	No	No
Tscherskia triton	Yes	No	No	No	No	Yes	No
Tylomys nudicaudus	Yes	Yes	No	No	No	No	No
Tylomys watsoni	Yes	Yes	Yes	No	No	Yes	No
Volemys millicens	Yes	No	No	No	No	No	Yes
Volemys musseri	Yes	No	No	No	No	No	No
Wiedomys cerradensis	Yes	Yes	Yes	Yes	No	No	No
Wiedomys pyrrhorhinos	Yes	Yes	Yes	Yes	No	No	No
Xenomys nelsoni	Yes	Yes	Yes	Yes	Yes	Yes	No
Zygodontomys brevicauda	Yes	No	No	No	No	Yes	No
Latin names and family assignments follow Upham et al. (2019; PLoS Biol. 17:e3000494), as accessed through the VertLife mammal tree data portal.
